# SANS (USH1G) regulates pre-mRNA splicing by mediating the intra-nuclear transfer of tri-snRNP complexes

**DOI:** 10.1101/2020.11.11.378448

**Authors:** Adem Yildirim, Sina Mozaffari-Jovin, Ann-Kathrin Wallisch, Jessica Ries, Sebastian Ludwig, Henning Urlaub, Reinhard Lührmann, Uwe Wolfrum

## Abstract

Splicing is catalyzed by the spliceosome, a compositionally dynamic complex assembled stepwise on pre-mRNA. We reveal links between splicing machinery components with the intrinsically disordered ciliopathy protein SANS. Pathogenic mutations in *SANS/USH1G* lead to Usher syndrome – the most common cause of deaf-blindness. SANS functions have been associated with cytoplasmic processes so far. Here, we reveal molecular links between SANS and pre-mRNA splicing catalyzed by the spliceosome, a compositionally dynamic complex assembled stepwise on pre-mRNA in the nucleus. Here, we show SANS associates with Cajal bodies and nuclear speckles, where SANS interacts with components of spliceosomal sub-complexes such as SF3B1 and the large splicing cofactor SON but also with PRPFs and snRNAs related to the tri-snRNP complex. SANS is required for the transfer of tri-snRNPs from Cajal bodies to nuclear speckles. SANS depletion alters the kinetics of spliceosome assembly, leading to accumulation of Complex A. SANS deficiency and *USH1G* pathogenic mutations affects splicing of genes related to cell proliferation and USH. Thus, we provide the first evidence that splicing deregulation may participate in the pathophysiology of Usher syndrome.
