## Supplemental Table S5 for "SANS (USH1G) regulates pre-mRNA splicing by mediating the intra-nuclear transfer of tri-snRNP complexes"

### Sheet: A
										Mean values			Mean values-OPTI			Data analysis
siRNA	EXP1			EXP 2			EXP 3			EXP 1	EXP 2	EXP 3	EXP 1	EXP 2	EXP 3	Medians	stdev	p values
Ctrl	2.4177	2.98632	2.82904	2.30523	2.20835	2.35297	2.76271	2.50683	2.87706	2.74435	2.28885	2.71553	2.60405	2.53506	2.52964	2.53506	0.04148	1
SANS	0.615459	0.717498	0.761841	0.501348	0.519298	0.498285	0.470837	0.519196	0.623507	0.698266	0.50631	0.537847	0.557959	0.357378	0.351957	0.357378	0.117402	7.67133e-06
PRPF31	0.693191	0.80689	0.789638	0.757629	0.659661	0.686227	0.729592	0.824603	0.669864	0.76324	0.701172	0.741353	0.622933	0.560884	0.555464	0.560884	0.0374865	4.26078e-07
SRSF1	2.35445	2.19979	2.43591	1.63766	1.66801	2.42441	2.07468	2.22969	1.61356	2.33005	1.91003	1.97264	2.18974	1.79217	1.78675	1.79217	0.231117	0.00950467
ONLY-OPTI	0.145185	0.143101	0.132635	0.179247	0.18085	0.181309	0.186687	0.186456	0.184525	0.140307	0.180469	0.185889
SON	0.272881	0.311775	0.278058	0.313118	0.271631	0.239222	0.234989	0.220818	0.221031	0.287571	0.274657	0.225613	0.147264	0.0451439	0.0397233	0.0451439	0.0605846	5.12151e-07
	Relative percentage of cell numbers	stdev %	p values
siCtrl	100	1.63625	1
siSANS	14.0974	4.63111	7.67133e-06
siPRPF31	22.1251	1.47872	4.26078e-07
siSON	10.2	1.61435	5.12151e-07
siSRSF1	70.6954	9.1168	0.00950467
