## Supplemental Table S6 for "SANS (USH1G) regulates pre-mRNA splicing by mediating the intra-nuclear transfer of tri-snRNP complexes"

### Sheet: AS event primers
Gene symbol	Forward primer	Reverse primer	Reverse primer 2	Inclusion (bp)	Skipping (bp)	Citation
CHEK2	CAGCTCTCAATGTTGAAACAGAA	CAGCCAAGAGCATCTGGTAA		207	145	Papasaikas et. al. 2014
SMN	ATAATTCCCCCACCACCTCCC	TTGCCACATACGCCTCACATAC		397 + 230	343 + 230	Papasaikas et. al. 2014
FAS	GAACATGGAATCATCAAGGAATGCAC	AGTTGGAGATTCATGAGAACCTTGG		195	132	Papasaikas et. al. 2014
FN1EDB	GGCCTGGAGTACAATGTCAGT	CATGGTGTCTGGACCAATGT		405	132	Papasaikas et. al. 2014
CCNE1	ATCCTCCAAAGTTGCACCAG	ATGATACAAGGCCGAAGCAG		302	167	Papasaikas et. al. 2014
FN1EDA	CTCAGAATCCAAGCGGAGAG	AACATTGGGTGGTGTCCACT		401	131	Papasaikas et. al. 2014
MADD	AGCCTCTATCGGAACCACAG	GGGGTGATGGAGGTTCTCTT		241	181	Papasaikas et. al. 2014
DIABLO	ACCATGGCACAAAACTGTGA	TCCTATGATCACCTGCCACA		295	163	Papasaikas et. al. 2014
MINK1	CCTCAGAGGACCTCATCTATCG	CGTGAGAGGCTGGAAGGAC		262	151	Papasaikas et. al. 2014
MAP4K3	GGCCAAGTGAAATTTGATCC	TTGCACCTAAAAAGTAACCACCT		175	112	Papasaikas et. al. 2014
NOTCH3	CGTCAGTGTGAACTCCTCTCC	CTCAGGCACTCATCCACATC		380	224	Papasaikas et. al. 2014
MAP4K2	GAGCTGACAGCGTCTGTGG	GCGAGTCTTATCTCTCAGTTTGG		246	114	Papasaikas et. al. 2014
MCL1	AGACCTTACGACGGGTTGG	ACCAGCTCCTACTCCAGCAA		401	153	Papasaikas et. al. 2014
SYK	GAGGCCGTCCACAACTTC	AGCCCAGGGTGCAAGTTC		182	118	Papasaikas et. al. 2014
APAF1	ATGCGACATCAGCAAATGAG	CTCTGCAATCAGCCACCTTT		327	198	Papasaikas et. al. 2014
BMF	CTCAGCCGACTTCAGCTCTTC	CCCCGTTCCTGTTCTCTTCT		412 (I)	349 (II) + 251	Papasaikas et. al. 2014
PHF19	CCTGCTCACACCTTGGTTCT	CACCAAACCCATCTCCACTT	CCGCAGTAGCAGTAGCATTG	261	182	Papasaikas et. al. 2014
PAX6	CCGGCAGAAGATTGTAGAGC	CTCCCGCTTATACTGGGCTA		247	223	Papasaikas et. al. 2014
NUMB	CTCCCTGTGCTCACAGATCA	CGGACGCTCTTAGACACCTC		372	228	Papasaikas et. al. 2014
USH1C	CCCGTGAAAAGCTCTCCTGATGAG	GCAATTTCTTTTCTCCTTTGCCGCTCC		527	470
MYO7A	TACAAATTCTCAGGCCCCAG	GGTGACCAGGGCCACAATC		627	513

### Sheet: qPCR primers
Gene symbol	Forward primer	Reverse primer
SANS	CCCGAAAGGAGCTGAATG	CCCAGATGTCACACTTGTC
PRPF31	CAGACACAGGTAAACGAGGC	CTGGAGTGGGGTGAAGGC
SRSF1	TATCCGCGACATCGACCTCAAG	AAACTCCACCCGCAGACGGTAC
GAPDH	GAGTCAAGGGATTTGGTCGT	TTGATTTTGGAGGGATCTCG
PRPF6	CCGGAGAGAACCATACCTCA	CTGTGCCAGGTGTCATCAGT
SF3B1	TTATGGTGGAAGTGACAGCA	TCTGACCAAGCAAACTCGTA
SON	CAGATTTTTAGGTCTTTCGTGGT	TTTTTCTGGAGCCCTCTTTC
