## Supplemental Table S1 for "SANS (USH1G) regulates pre-mRNA splicing by mediating the intra-nuclear transfer of tri-snRNP complexes"

### Sheet: siRNAs
Gene Symbol	siRNA name	Sequence Sense 5->3	Company	Cat No.
SANS	siSANS	CCUAGACAACGACUACCACACGCCG	IDT	TriFECTa®Kit DsiRNA Duplex
SANS #2	siSANS #2	AGAAAUUACUUGAGCAGUGGGCUGC	IDT	TriFECTa®Kit DsiRNA Duplex																	140883961
PRPF6	siPRPF6	GAGAAGAUUGGGCAGCUUA[dT][dT]	SIGMA	Custom siRNA
PRPF31	siPRPF31	AGCUAUGGGAUAGUAAGAUGUUUGC	IDT	TriFECTa®Kit DsiRNA Duplex
SRSF1	siSRSF1	ACGAUUGCCGCAUCUACGU[dT][dT]	SIGMA	Custom siRNA
Non Targeting Control (NTC)	siCtrl	Commercial	IDT	TriFECTa®Kit DsiRNA Duplex
SF3B1	siSF3B1	CGAGUUUGCUUGGUCAGAATT[dT][dT]	SIGMA	Custom siRNA
SON	siSON	GCUGAGCGCUCUAUGAUGU	Dharmacon	Custom siRNA

### Sheet: qPCR results
	% Folg change			sdt	Mean				% fold change of mRNA expression level after knockdown
siCtrl	100	100	100	0	100			siCtrl	100
siSANS	19.6146	9	28.3221	9.67672	18.9789			siSANS	18.9789
siPRPF6	11.9908	13	17.4343	2.89578	14.1417			siPRPF6	14.1417
siPRPF31	21.4641	23	22.688	0.811791	22.384			siPRPF31	22.384
siSRSF1	32.3088	32.0856	13.2127	10.9613	25.8691			siSRSF1	26
siSON	32.846	36.1983	28.8615	3.67292	32.6353			siSON	33
siSF3B1	10	12	2	5.2915	8			siSF3B1	8
	SANS	GAPDH	∆CT	∆∆CT	2^-∆∆CT	Fold change			% fold change of mRNA expression level after knockdown
HEK siCtrl	24.62	9.97	14.65	0	1	100		siCtrl	100
HEK siSANS	29.87	11.77	18.1	3.45	0.0915054	9.15054		siSANS	9.15054
HEK siSANS #2	25.62	10.02	15.6	0.95	0.517632	51.7632		siSANS #2	51.7632
